# Circuits activated by psychiatric-associated behavior: from brain-wide labeling to regional assessment using Psych-TRAP

**DOI:** 10.1101/2025.08.24.671963

**Authors:** Meet Jariwala, Xhuliana Sula, Emma Kathrine Hjarding, Sofie Braum Holst, Konstantin Khodosevich

**Affiliations:** Biotech Research and Innovation Center, BRIC, University of Copenhagen, 2200 Copenhagen, Denmark

## Abstract

Genetic risk factors are major contributors to psychiatric disorders, yet limited knowledge exists about how these risk factors impair brain circuits to produce disease phenotypes. Better understanding of this process will help us identify potential drug targets acting directly on the vulnerable cell types and circuits. To elucidate how risk factors impact brain circuitry in relation to psychiatric phenotypes, we employed a clinically relevant mouse model of a severe psychiatric genetic risk factors - the 15q13.3 microdeletion. We developed a novel technique, Psych-TRAP, to label psychiatric behaviour-associated circuits at whole brain level and with cellular resolution. Using Psych-TRAP, we permanently labelled transiently active cells responding to a psychiatric-relevant behavior (social interaction) and quantified their densities across the whole brain. We validated Psych-TRAP by confirming activation in previously known brain areas involved in social interaction. Furthermore, we discovered that impaired social interaction behavior in 15q13.3 microdeletion mice was associated with alterations in the GABAergic component in the activated circuit, mainly mediated by reelin-positive neurons in the prefrontal cortex and by somatostatin-positive neurons in the somatosensory cortex. Thus, Psych-TRAP represents a robust technique to permanently label transiently active cells during behavior in psychiatric risk factor models for future circuit manipulations in an unbiased manner that will help to reveal the underlying molecular markers mediating psychiatric behaviours.
