## Supplementary File 1 for "Circuits activated by psychiatric-associated behavior: from brain-wide labeling to regional assessment using Psych-TRAP"

### Sheet: Sheet1
		Row	N_Control	N_Test	N_Control normality	N_Test normality	Test_Used	p_value	FDR_p_value	Significant_FDR
Fig 3C	SSp-tr TRAP	L1	11	9	TRUE	TRUE	t-test	0.395086	0.395086	FALSE
		L2-3	11	9	TRUE	TRUE	t-test	0.0669672	0.0939969	FALSE
		L4	11	9	TRUE	FALSE	Mann-Whitney U	0.0805688	0.0939969	FALSE
		L5a	11	9	TRUE	TRUE	t-test	0.0700111	0.0939969	FALSE
		L5b	11	9	TRUE	TRUE	t-test	0.0143389	0.0813821	FALSE
		L6	11	9	TRUE	TRUE	t-test	0.0277554	0.0813821	FALSE
		Total	11	9	TRUE	TRUE	t-test	0.034878	0.0813821	FALSE
Fig 3D	PFC-TRAP	ACA	10	9	TRUE	TRUE	t-test	0.0198407	0.041591	TRUE
		PL	10	9	TRUE	TRUE	t-test	0.0431354	0.0575138	FALSE
		ILA	10	9	TRUE	TRUE	t-test	0.0592469	0.0592469	FALSE
		Total	10	9	TRUE	TRUE	t-test	0.0207955	0.041591	TRUE
Fig 3F	SSp-tr Iba1	L1	5	3	FALSE	FALSE	Mostly null values
		L2-3	5	3	FALSE	FALSE	Mostly null values
		L4	5	3	FALSE	FALSE	Mostly null values
		L5a	5	3	FALSE	FALSE	Mostly null values
		L5b	5	3	FALSE	FALSE	Mostly null values
		L6	5	3	FALSE	FALSE	Mostly null values
		Total	5	3	FALSE	FALSE	Mostly null values
Fig 3G	PFC Iba1	ACA	5	3	FALSE	FALSE	Mann-Whitney U	0.5714
		PL	5	3	FALSE	FALSE	Mann-Whitney U	0.5
		ILA	5	3	FALSE	FALSE	Mann-Whitney U	0.3929
		Total	5	3	FALSE	FALSE	Mann-Whitney U	> 0.9999
Fig 3F	SSp-tr GFAP	L1	3	3	FALSE	FALSE	Mostly null values
		L2-3	3	3	FALSE	FALSE	Mostly null values
		L4	3	3	FALSE	FALSE	Mostly null values
		L5a	3	3	FALSE	FALSE	Mostly null values
		L5b	3	3	FALSE	FALSE	Mostly null values
		L6	3	3	FALSE	FALSE	Mostly null values
		Total	3	3	FALSE	FALSE	Mostly null values
Fig 3G	PFC GFAP	ACA	2	2	N too small	N too small
		PL	2	2	N too small	N too small
		ILA	2	2	N too small	N too small
		Total	2	2	N too small	N too small
Fig 3F	SSp-tr NeuN	L1	6	4	FALSE	FALSE	Mann-Whitney U	0.4286
		L2-3	6	4	FALSE	FALSE	Mann-Whitney U	0.1714
		L4	6	4	FALSE	FALSE	Mann-Whitney U	0.4476
		L5a	6	4	FALSE	FALSE	Mann-Whitney U	0.4667
		L5b	6	4	FALSE	FALSE	Mann-Whitney U	0.4921
		L6	6	4	FALSE	FALSE	Mann-Whitney U	0.5
		Total	6	4	FALSE	FALSE	Mann-Whitney U	0.8952
Fig 3G	PFC NeuN	ACA	5	4	FALSE	FALSE	Mann-Whitney U	0.9714
		PL	5	4	FALSE	FALSE	Mann-Whitney U	0.2
		ILA	5	4	FALSE	FALSE	Mann-Whitney U	0.1143
		Total	5	4	FALSE	FALSE	Mann-Whitney U	0.2
Fig 4A	SSp-tr PV	L1	10	9	FALSE	TRUE	Mann-Whitney U	0.399075	0.558705	FALSE
		L2-3	10	9	TRUE	TRUE	t-test	0.0280795	0.196556	FALSE
		L4	10	9	TRUE	TRUE	t-test	0.648692	0.648692	FALSE
		L5a	10	9	TRUE	TRUE	t-test	0.511117	0.596303	FALSE
		L5b	10	9	TRUE	TRUE	t-test	0.39314	0.558705	FALSE
		L6	10	9	TRUE	TRUE	t-test	0.387419	0.558705	FALSE
		Total	10	9	FALSE	TRUE	Mann-Whitney U	0.130911	0.458189	FALSE
Fig 4B	PFC PV	ACA	8	9	TRUE	TRUE	t-test	0.0382846	0.0382846	TRUE
		PL	8	9	TRUE	TRUE	t-test	0.0062006	0.0124012	TRUE
		ILA	8	9	TRUE	TRUE	t-test	0.0130084	0.0173445	TRUE
		Total	8	9	TRUE	TRUE	t-test	0.00255152	0.0102061	TRUE
Fig 4C	SSp-tr SST	L1	9	9	TRUE	FALSE	Mann-Whitney U	0.929272	0.929272	FALSE
		L2-3	9	9	TRUE	TRUE	t-test	0.104661	0.183156	FALSE
		L4	9	9	TRUE	TRUE	t-test	0.0592497	0.168988	FALSE
		L5a	9	9	TRUE	TRUE	t-test	0.0665411	0.168988	FALSE
		L5b	9	9	TRUE	TRUE	t-test	0.165822	0.232151	FALSE
		L6	9	9	FALSE	TRUE	Mann-Whitney U	0.289315	0.337534	FALSE
		Total	9	9	TRUE	TRUE	t-test	0.0724236	0.168988	FALSE
Fig 4D	PFC SST	ACA	8	7	FALSE	TRUE	Mann-Whitney U	0.189277	0.25237	FALSE
		PL	8	7	TRUE	FALSE	Mann-Whitney U	0.335664	0.335664	FALSE
		ILA	8	7	TRUE	FALSE	Mann-Whitney U	0.189277	0.25237	FALSE
		Total	8	7	TRUE	TRUE	t-test	0.0851782	0.25237	FALSE
Fig 4E	SSp-tr RELN	L1	5	5	TRUE	TRUE	t-test	0.186485
		L2-3	5	5	TRUE	FALSE	Mann-Whitney U	0.420635
		L4	5	5	TRUE	TRUE	t-test	0.0913029
		L5a	5	5	TRUE	TRUE	t-test	0.923911
		L5b	5	5	TRUE	TRUE	t-test	0.463996
		L6	5	5	TRUE	TRUE	t-test	0.243685
		Total	5	5	FALSE	TRUE	Mann-Whitney U	0.84127
Fig 4F	PFC RELN	ACA	5	5	TRUE	FALSE	Mann-Whitney U	0.547619
		PL	5	5	TRUE	TRUE	t-test	0.534462
		ILA	5	5	TRUE	TRUE	t-test	0.636316
		Total	5	5	TRUE	TRUE	t-test	0.633399
Fig 5B	SSp-tr TRAP+ GAD+	L1	4	5	FALSE	FALSE	Mann-Whitney U	1
		L2-3	4	5	TRUE	TRUE	t-test	0.0556347
		L4	4	5	TRUE	TRUE	t-test	0.130317
		L5a	4	5	TRUE	TRUE	t-test	0.32887
		L5b	4	5	TRUE	TRUE	t-test	0.0695583
		L6	4	5	TRUE	FALSE	Mann-Whitney U	0.904762
		Total	4	5	TRUE	TRUE	t-test	0.143579
Fig 5C	PFC TRAP+ GAD+	ACA	4	5	TRUE	TRUE	t-test	0.0328164
		PL	4	5	TRUE	TRUE	t-test	0.0250379
		ILA	4	5	TRUE	TRUE	t-test	0.0155586
		Total	4	5	TRUE	TRUE	t-test	0.00994418
Fig 5E	SSp-tr TRAP+ SST+	L1	9	9	TRUE	FALSE	Mann-Whitney U	0.0338606	0.059256	FALSE
		L2-3	9	9	TRUE	TRUE	t-test	0.124942	0.124942	FALSE
		L4	9	9	FALSE	TRUE	Mann-Whitney U	0.047584	0.0666176	FALSE
		L5a	9	9	FALSE	TRUE	Mann-Whitney U	0.00363499	0.0254449	TRUE
		L5b	9	9	FALSE	TRUE	Mann-Whitney U	0.0208858	0.0520963	FALSE
		L6	9	9	FALSE	TRUE	Mann-Whitney U	0.0839114	0.0978967	FALSE
		Total	9	9	TRUE	TRUE	t-test	0.022327	0.0520963	FALSE
Fig 5F	PFC TRAP+ SST+	ACA	8	7	TRUE	TRUE	t-test	0.15215	0.608599	FALSE
		PL	8	7	TRUE	TRUE	t-test	0.69587	0.69587	FALSE
		ILA	8	7	TRUE	TRUE	t-test	0.32401	0.648021	FALSE
		Total	8	7	TRUE	TRUE	t-test	0.54249	0.69587	FALSE
Fig 5H	SSp-tr TRAP+ PV+	L1	10	9	NA	NA	NA
		L2-3	10	9	FALSE	FALSE	Mann-Whitney U	0.188037	0.564111	FALSE
		L4	10	9	FALSE	FALSE	Mann-Whitney U	0.813557	0.813557	FALSE
		L5a	10	9	FALSE	FALSE	Mann-Whitney U	0.635503	0.813557	FALSE
		L5b	10	9	TRUE	FALSE	Mann-Whitney U	0.0623519	0.374111	FALSE
		L6	10	9	FALSE	FALSE	Mann-Whitney U	0.440576	0.813557	FALSE
		Total	10	9	FALSE	FALSE	Mann-Whitney U	0.766526	0.813557	FALSE
Fig 5I	PFC TRAP+ PV+	ACA	8	9	FALSE	FALSE	Mann-Whitney U	0.419098	1	FALSE
		PL	8	9	FALSE	FALSE	Mann-Whitney U	1	1	FALSE
		ILA	8	9	FALSE	FALSE	Mann-Whitney U	0.639171	1	FALSE
		Total	8	9	FALSE	FALSE	Mann-Whitney U	0.80978	1	FALSE
Fig 5K	SSp-tr TRAP+ RELN+	L1	5	5	TRUE	FALSE	Mann-Whitney U	0.655836
		L2-3	5	5	TRUE	FALSE	Mann-Whitney U	0.0253699
		L4	5	5	FALSE	TRUE	Mann-Whitney U	0.235861
		L5a	5	5	FALSE	TRUE	Mann-Whitney U	0.105998
		L5b	5	5	FALSE	TRUE	Mann-Whitney U	0.529619
		L6	5	5	FALSE	FALSE	Mann-Whitney U	0.440686
		Total	5	5	TRUE	TRUE	t-test	0.386723
Fig 5L	PFC TRAP+ RELN+	ACA	5	5	TRUE	TRUE	t-test	0.134847
		PL	5	5	TRUE	TRUE	t-test	0.0383312
		ILA	5	5	TRUE	TRUE	t-test	0.0107165
		Total	5	5	TRUE	TRUE	t-test	0.0165
